# PeSA: A Software Tool for Peptide Specificity Analysis

**DOI:** 10.1101/760140

**Authors:** Emine Topcu, Kyle K. Biggar

**Affiliations:** Institute of Biochemistry and Department of Biology, Carleton University, 1125 Colonel By Drive, Ottawa Ontario, K1N 5B6 Canada

**Keywords:** Peptide specificity, Motif, Oriented Peptide Array Library, Permutation Array, Position-Specific Scoring Matrix

## Abstract

The discovery of molecular interactions is crucial towards a better understanding of complex biological functions. Particularly protein-protein interactions (i.e., PPIs), which are responsible for a variety of cellular functions from epigenetic modifications to enzyme-substrate specificity, have been studied extensively over the past decades. Position-specific scoring matrices (PSSM) in particular are used extensively to help determine interaction specificity or candidate interaction motifs. However, not all studies successfully report their results as a candidate interaction motif. In many cases, this is the result of a lack of analysis tools for simple analysis and motif generation. Peptide Specificity Analyst (PeSA) is developed with the goal of filling this gap and providing an analysis software to aid peptide array analysis and subsequent motif generation. PeSA utilizes two models of motif creation: (1) frequency-based using a peptide list, and (2) weight-based using a quantified matrix. The ability to generate motifs effortlessly will make analyzing, interpreting and sharing peptide specificity study results in a simple and straightforward process.

**GRAPHICAL ABSTRACT:** 

**HIGHLIGHTS:**

- Biological motifs are widely used representations for peptide specificity analysis.
- PeSA populates a list of peptides matching a set threshold from a quantified matrix.
- Frequency-based motif using a peptide list to spot residue patterns.
- Use of quantified matrices to create weight-based motifs using residue positions.
