## Supplemental material for "PeSA: A Software Tool for Peptide Specificity Analysis"

### Sheet: S1
S1. Raw data used to generate the motif for NSD1 methyltransferase substrate specificity analysis using the data of Kudithipudi et al. (2014) with a threshold of 0.3. Residue column shows which residues are accepted to be part of motif based on the threshold. The percentage column shows the ratio of the area each letter will occupy representing each position.
Position: 1		Position: 2		Position: 3		Position: 4		Position: 5		Position: 6		Position: 7		Position: 8		Position: 9		Position: 10		Position: 11		Position: 12		Position: 13		Position: 14		Position: 15		Position: 16		Position: 17		Position: 18		Position: 19
Amino-acid	Percentage	Amino-acid	Percentage	Amino-acid	Percentage	Amino-acid	Percentage	Amino-acid	Percentage	Amino-acid	Percentage	Amino-acid	Percentage	Amino-acid	Percentage	Amino-acid	Percentage	Amino-acid	Percentage	Amino-acid	Percentage	Amino-acid	Percentage	Amino-acid	Percentage	Amino-acid	Percentage	Amino-acid	Percentage	Amino-acid	Percentage	Amino-acid	Percentage	Amino-acid	Percentage	Amino-acid	Percentage
A	0.0666331	T	0.042877	G	0.0713277	G	0.0697119	V	0.302225	K	1	K	0.153994	P	0.118742	H	0.0586501	R	0.0539787	Y	0.052428	R	0.103056	P	0.0661859	G	0.0643521	T	0.0482399	V	0.0479795	A	0.0598647	L	0.0562909	R	0.168953
R	0.0653814	A	0.0537795	A	0.06656	A	0.0285499	I	0.380498			R	0.20095	A	0.138177	A	0.059877	A	0.0549855	A	0.0517113	A	0.0542464	A	0.063463	A	0.0685942	A	0.0630489	A	0.059548	R	0.0630952	A	0.0618704	A	0.0682544
N	0.0515638	R	0.0516574	R	0.0438148	R	0.0378457	L	0.317277			N	0.144028	C	0.0958345	R	0.0430521	N	0.0633052	R	0.054529	N	0.0741709	R	0.0598661	R	0.0683289	R	0.0627521	R	0.0606683	N	0.0658041	R	0.0691696	N	0.0861509
D	0.0446195	N	0.0544786	N	0.0501717	N	0.0616902					Q	0.160983	G	0.0794399	N	0.0730355	D	0.0548762	N	0.0552773	C	0.0430113	N	0.0685641	N	0.0741741	N	0.0651334	N	0.0622391	D	0.0460006	N	0.0689249	C	0.100222
C	0.0613169	D	0.0540188	D	0.0295492	D	0.0227451					H	0.0581903	I	0.15605	D	0.0252552	C	0.0539323	D	0.0440469	Q	0.0790285	D	0.0525782	D	0.0493028	D	0.0418347	D	0.0383511	C	0.0521553	D	0.0340179	Q	0.0928924
Q	0.0631201	C	0.0498864	C	0.0610484	C	0.0389588					M	0.144202	L	0.0825359	C	0.0296748	Q	0.0610266	C	0.0522265	G	0.0669111	C	0.0377623	C	0.0503788	C	0.0490282	C	0.0514247	Q	0.061766	C	0.0545851	G	0.0864971
E	0.0579976	Q	0.0606647	Q	0.0626564	Q	0.0580059					T	0.0800156	S	0.0670091	Q	0.0685261	E	0.0520875	Q	0.0581555	H	0.0458652	Q	0.0701902	Q	0.0660497	Q	0.0642891	Q	0.0590536	E	0.0319581	Q	0.0510561	H	0.0685486
G	0.0635708	E	0.0552212	E	0.0526964	E	0.0314982					V	0.0576378	T	0.0993136	E	0.0382092	G	0.054078	E	0.0516048	I	0.0352997	E	0.0377588	E	0.0291789	E	0.0258317	E	0.0245827	G	0.0596056	E	0.0276802	K	0.13509
H	0.065061	G	0.0610282	H	0.0511899	H	0.071814							V	0.162898	G	0.0681961	H	0.0420059	G	0.0562127	L	0.0334184	G	0.0653746	H	0.0492737	G	0.0472669	G	0.0584309	H	0.0524885	G	0.0605884	M	0.0581984
I	0.057625	H	0.0579336	I	0.0642118	I	0.0455041									I	0.0613406	I	0.0538098	H	0.0480993	K	0.0921662	H	0.0508581	I	0.023868	H	0.0455815	H	0.037356	I	0.0434835	H	0.0536339	P	0.0757055
L	0.047097	I	0.0550006	L	0.0510884	L	0.0366084									L	0.0633746	L	0.0490471	I	0.0495988	M	0.0626648	I	0.0421009	L	0.0278376	I	0.0486588	I	0.0517095	L	0.043958	I	0.0554466	S	0.0594879
K	0.0685517	L	0.0543947	K	0.0718499	K	0.0499473									K	0.0570644	K	0.0662032	L	0.0430424	F	0.0449405	L	0.040541	K	0.0714914	L	0.0485268	L	0.0514122	K	0.0659353	K	0.0639761
M	0.0551178	K	0.0583438	M	0.048883	M	0.0573895									M	0.061355	M	0.0457318	K	0.0583972	P	0.0579401	K	0.0625612	M	0.0694848	K	0.0635371	K	0.0618573	M	0.0607497	M	0.0549056
F	0.0589513	M	0.0509459	F	0.0554992	F	0.0943107									F	0.0415454	F	0.0318381	M	0.0532972	S	0.0707961	M	0.059692	F	0.0380122	M	0.0614988	M	0.0585529	F	0.0444224	F	0.0486334
P	0.0518134	F	0.0534657	P	0.0729207	P	0.0703375									S	0.0706463	P	0.0340505	F	0.0354701	T	0.0626169	F	0.0334655	P	0.0604516	F	0.0325733	F	0.0481766	P	0.0629539	P	0.0538097
S	0.0431145	P	0.050424	S	0.0461216	S	0.0350307									T	0.0717691	S	0.0561878	P	0.046453	Y	0.0385151	S	0.0578256	S	0.054072	P	0.0423262	P	0.0571448	S	0.0560386	S	0.0463623
T	0.0458378	S	0.0451669	T	0.0316306	T	0.0229291									Y	0.0454091	T	0.0616095	S	0.0565696	V	0.0353529	T	0.0524808	T	0.0519528	S	0.0568054	S	0.0524354	T	0.0457314	T	0.0463106
V	0.0326274	W	0.0176821	Y	0.024526	W	0.0259879									V	0.0630195	Y	0.0454669	T	0.0564228			Y	0.030861	Y	0.0377723	W	0.0219497	T	0.0499665	W	0.0182219	W	0.0196987
		Y	0.0373123	V	0.0442543	Y	0.0915096											V	0.0657793	W	0.0186934			V	0.0478706	V	0.0454241	Y	0.056248	W	0.0296332	Y	0.0315678	Y	0.0358237
		V	0.0357184			V	0.0496254													V	0.057764							V	0.0548693	Y	0.0394776	V	0.0341993	V	0.037216

### Sheet: S2
S2. Raw data used to generate the motif for NSD1 methyltransferase substrate specificity analysis using the data of Kudithipudi et al. (2014) with a threshold of 0.4. Residue column shows which residues are accepted to be part of motif based on the threshold. The percentage column shows the ratio of the area each letter will occupy representing each position.
Position: 1		Position: 2		Position: 3		Position: 4		Position: 5		Position: 6		Position: 7		Position: 8		Position: 9		Position: 10		Position: 11		Position: 12		Position: 13		Position: 14		Position: 15		Position: 16		Position: 17		Position: 18		Position: 19
Amino-acid	Percentage	Amino-acid	Percentage	Amino-acid	Percentage	Amino-acid	Percentage	Amino-acid	Percentage	Amino-acid	Percentage	Amino-acid	Percentage	Amino-acid	Percentage	Amino-acid	Percentage	Amino-acid	Percentage	Amino-acid	Percentage	Amino-acid	Percentage	Amino-acid	Percentage	Amino-acid	Percentage	Amino-acid	Percentage	Amino-acid	Percentage	Amino-acid	Percentage	Amino-acid	Percentage	Amino-acid	Percentage
A	0.0666331	T	0.042877	G	0.073121	G	0.0750933	V	0.302225	K	1	K	0.174168	P	0.118742	H	0.0586501	R	0.0539787	Y	0.0534267	R	0.120194	P	0.0661859	G	0.0659256	T	0.0482399	V	0.0479795	A	0.0609758	L	0.0574221	R	0.191488
R	0.0653814	A	0.0537795	A	0.0682335	A	0.0307538	I	0.380498			R	0.227274	A	0.138177	A	0.059877	A	0.0549855	A	0.0526964	A	0.0632674	A	0.063463	A	0.0702715	A	0.0630489	A	0.059548	R	0.0642663	A	0.0631137	A	0.0773584
N	0.0515638	R	0.0516574	R	0.0449164	R	0.0407672	L	0.317277			N	0.162896	C	0.0958345	R	0.0430521	N	0.0633052	R	0.0555678	N	0.0865054	R	0.0598661	R	0.0699996	R	0.0627521	R	0.0606683	N	0.0670254	R	0.0705595	N	0.0976421
D	0.0446195	N	0.0544786	N	0.0514331	N	0.0664523					Q	0.182072	G	0.0794399	N	0.0730355	D	0.0548762	N	0.0563303	C	0.0501639	N	0.0685641	N	0.0759878	N	0.0651334	N	0.0622391	D	0.0468544	N	0.0703099	C	0.11359
C	0.0613169	D	0.0540188	D	0.0302922	C	0.0419662					M	0.163093	I	0.15605	D	0.0252552	C	0.0539323	D	0.044886	Q	0.0921708	D	0.0525782	D	0.0505083	D	0.0418347	D	0.0383511	C	0.0531233	D	0.0347014	Q	0.105283
Q	0.0631201	C	0.0498864	C	0.0625833	Q	0.0624836					T	0.0904977	L	0.0825359	C	0.0296748	Q	0.0610266	C	0.0532214	G	0.0780383	C	0.0377623	C	0.0516106	C	0.0490282	C	0.0514247	Q	0.0629124	C	0.0556819	G	0.0980344
E	0.0579976	Q	0.0606647	Q	0.0642317	E	0.0339297							S	0.0670091	Q	0.0685261	E	0.0520875	Q	0.0592633	H	0.0534925	Q	0.0701902	Q	0.0676647	Q	0.0642891	Q	0.0590536	E	0.0325513	Q	0.0520821	H	0.0776919
G	0.0635708	E	0.0552212	E	0.0540214	H	0.0773576							T	0.0993136	E	0.0382092	G	0.054078	E	0.0525879	K	0.107493	E	0.0377588	E	0.0298924	E	0.0258317	E	0.0245827	G	0.0607119	E	0.0282365	K	0.153108
H	0.065061	G	0.0610282	H	0.0524769	I	0.0490167							V	0.162898	G	0.0681961	H	0.0420059	G	0.0572836	M	0.0730858	G	0.0653746	H	0.0504785	G	0.0472669	G	0.0584309	H	0.0534627	G	0.0618059	P	0.0858034
I	0.057625	H	0.0579336	I	0.0658263	L	0.0394344									I	0.0613406	I	0.0538098	H	0.0490156	F	0.052414	H	0.0508581	L	0.0285182	H	0.0455815	H	0.037356	I	0.0442906	H	0.0547116
L	0.047097	I	0.0550006	L	0.0523729	K	0.053803									L	0.0633746	L	0.0490471	I	0.0505436	P	0.0675754	I	0.0421009	K	0.0732395	I	0.0486588	I	0.0517095	L	0.0447739	I	0.0565608
K	0.0685517	L	0.0543947	K	0.0736564	M	0.0618197									K	0.0570644	K	0.0662032	L	0.0438624	S	0.0825694	L	0.040541	M	0.0711839	L	0.0485268	L	0.0514122	K	0.0671591	K	0.0652616
M	0.0551178	K	0.0583438	M	0.0501121	F	0.101591									M	0.061355	M	0.0457318	K	0.0595097	T	0.07303	K	0.0625612	F	0.0389416	K	0.0635371	K	0.0618573	M	0.0618773	M	0.0560089
F	0.0589513	M	0.0509459	F	0.0568946	P	0.0757671									F	0.0415454	F	0.0318381	M	0.0543125			M	0.059692	P	0.0619298	M	0.0614988	M	0.0585529	F	0.0452469	F	0.0496107
P	0.0518134	F	0.0534657	P	0.0747541	S	0.0377349									S	0.0706463	P	0.0340505	F	0.0361457			F	0.0334655	S	0.0553942	F	0.0325733	F	0.0481766	P	0.0641223	P	0.0548909
S	0.0431145	P	0.050424	S	0.0472812	Y	0.0985735									T	0.0717691	S	0.0561878	P	0.0473379			S	0.0578256	T	0.0532231	P	0.0423262	P	0.0571448	S	0.0570787	S	0.0472939
T	0.0458378	S	0.0451669	T	0.0324259	V	0.0534561									Y	0.0454091	T	0.0616095	S	0.0576472			T	0.0524808	Y	0.0386959	S	0.0568054	S	0.0524354	T	0.0465802	T	0.0472412
V	0.0326274	W	0.0176821	V	0.045367											V	0.0630195	Y	0.0454669	T	0.0574977			Y	0.030861	V	0.0465348	W	0.0219497	T	0.0499665	Y	0.0321537	Y	0.0365436
		Y	0.0373123															V	0.0657793	V	0.0588644			V	0.0478706			Y	0.056248	W	0.0296332	V	0.034834	V	0.0379638
		V	0.0357184																									V	0.0548693	Y	0.0394776

### Sheet: S3
S3. Raw data used to generate the motif for NSD1 methyltransferase substrate specificity analysis using the data of Kudithipudi et al. (2014) with a threshold of 0.5. Residue column shows which residues are accepted to be part of motif based on the threshold. The percentage column shows the ratio of the area each letter will occupy representing each position.
Position: 1		Position: 2		Position: 3		Position: 4		Position: 5		Position: 6		Position: 7		Position: 8		Position: 9		Position: 10		Position: 11		Position: 12		Position: 13		Position: 14		Position: 15		Position: 16		Position: 17		Position: 18		Position: 19
Amino-acid	Percentage	Amino-acid	Percentage	Amino-acid	Percentage	Amino-acid	Percentage	Amino-acid	Percentage	Amino-acid	Percentage	Amino-acid	Percentage	Amino-acid	Percentage	Amino-acid	Percentage	Amino-acid	Percentage	Amino-acid	Percentage	Amino-acid	Percentage	Amino-acid	Percentage	Amino-acid	Percentage	Amino-acid	Percentage	Amino-acid	Percentage	Amino-acid	Percentage	Amino-acid	Percentage	Amino-acid	Percentage
A	0.0688805	T	0.0436488	G	0.0780139	G	0.0802865	V	0.302225	K	1	K	0.174168	P	0.118742	H	0.0601697	R	0.0539787	Y	0.0534267	R	0.142422	P	0.0682935	G	0.0700152	T	0.0493225	V	0.0479795	A	0.0609758	L	0.0590906	R	0.252242
R	0.0675866	A	0.0547476	A	0.0727993	R	0.0435865	I	0.380498			R	0.227274	A	0.138177	A	0.0614283	A	0.0549855	A	0.0526964	A	0.0749677	A	0.0654839	A	0.0746307	A	0.0644639	A	0.059548	R	0.0642663	A	0.0649476	N	0.128621
N	0.0533029	R	0.0525873	R	0.047922	N	0.0710479	L	0.317277			N	0.162896	C	0.0958345	R	0.0441676	N	0.0633052	R	0.0555678	N	0.102503	R	0.0617724	R	0.074342	R	0.0641604	R	0.0606683	N	0.0670254	R	0.0726097	C	0.149629
D	0.0461245	N	0.0554593	N	0.0548748	C	0.0448685					Q	0.182072	G	0.0794399	N	0.0749278	D	0.0548762	N	0.0563303	Q	0.109216	N	0.0707475	N	0.0807016	N	0.0665952	N	0.0622391	D	0.0468544	N	0.0723529	Q	0.138686
C	0.063385	D	0.0549911	C	0.066771	Q	0.0668048					M	0.163093	I	0.15605	C	0.0304437	C	0.0539323	D	0.044886	G	0.0924702	D	0.0542525	D	0.0536416	D	0.0427736	D	0.0383511	C	0.0531233	D	0.0357098	G	0.129138
Q	0.065249	C	0.0507844	Q	0.0685298	H	0.0827074					T	0.0904977	L	0.0825359	Q	0.0703016	Q	0.0610266	C	0.0532214	K	0.127372	C	0.0389648	C	0.0548122	C	0.0501285	C	0.0514247	Q	0.0629124	C	0.0572999	K	0.201685
E	0.0599537	Q	0.0617567	E	0.0576362	I	0.0524066							S	0.0670091	E	0.0391992	E	0.0520875	Q	0.0592633	M	0.0866017	Q	0.0724253	Q	0.0718622	Q	0.0657319	Q	0.0590536	E	0.0325513	Q	0.0535954
G	0.0657149	E	0.0562152	H	0.0559884	L	0.0421615							T	0.0993136	G	0.069963	G	0.054078	E	0.0525879	P	0.0800723	E	0.0389612	H	0.0536099	E	0.0264115	E	0.0245827	G	0.0607119	G	0.0636018
H	0.0672554	G	0.0621268	I	0.070231	K	0.0575238							V	0.162898	I	0.0629299	H	0.0420059	G	0.0572836	S	0.0978392	G	0.0674564	K	0.0777828	G	0.0483277	G	0.0584309	H	0.0534627	H	0.0563014
I	0.0595686	H	0.0589765	L	0.0558774	M	0.0660949									L	0.0650167	I	0.0538098	H	0.0490156	T	0.0865356	H	0.0524777	M	0.0755997	H	0.0466045	H	0.037356	I	0.0442906	I	0.0582043
L	0.0486854	I	0.0559906	K	0.0785851	F	0.108617									K	0.058543	L	0.0490471	I	0.0505436			I	0.0434416	F	0.0413574	I	0.0497508	I	0.0517095	L	0.0447739	K	0.0671579
K	0.0708638	L	0.0553739	M	0.0534653	P	0.0810069									M	0.0629446	K	0.0662032	L	0.0438624			L	0.0418319	P	0.0657715	L	0.0496159	L	0.0514122	K	0.0671591	M	0.0576363
M	0.0569768	K	0.059394	F	0.0607017	S	0.0403445									F	0.0426219	M	0.0457318	K	0.0595097			K	0.0645533	S	0.0588305	K	0.064963	K	0.0618573	M	0.0618773	F	0.0510522
F	0.0609396	M	0.051863	P	0.0797562	Y	0.105391									S	0.0724767	F	0.0318381	M	0.0543125			M	0.0615928	T	0.0565247	M	0.062879	M	0.0585529	F	0.0452469	P	0.0564859
P	0.0535609	F	0.0544281	S	0.050445	V	0.057153									T	0.0736286	P	0.0340505	F	0.0361457			F	0.0345312	Y	0.0410963	F	0.0333043	F	0.0481766	P	0.0641223	S	0.0486682
S	0.0445686	P	0.0513316	V	0.0484027											Y	0.0465856	S	0.0561878	P	0.0473379			S	0.059667	V	0.0494216	P	0.0432761	P	0.0571448	S	0.0570787	T	0.0486139
T	0.0473838	S	0.0459799													V	0.0646523	T	0.0616095	S	0.0576472			T	0.0541519			S	0.0580802	S	0.0524354	T	0.0465802	Y	0.0376054
		Y	0.0379839															Y	0.0454669	T	0.0574977			V	0.049395			Y	0.0575103	T	0.0499665	Y	0.0321537	V	0.0390669
		V	0.0363613															V	0.0657793	V	0.0588644							V	0.0561007	W	0.0296332	V	0.034834
																														Y	0.0394776

### Sheet: S4
S4. Raw data used to generate the motif for NSD1 methyltransferase substrate specificity analysis using the data of Kudithipudi et al. (2014) with a threshold of 0.6. Residue column shows which residues are accepted to be part of motif based on the threshold. The percentage column shows the ratio of the area each letter will occupy representing each position.
Position: 1		Position: 2		Position: 3		Position: 4		Position: 5		Position: 6		Position: 7		Position: 8		Position: 9		Position: 10		Position: 11		Position: 12		Position: 13		Position: 14		Position: 15		Position: 16		Position: 17		Position: 18		Position: 19
Amino-acid	Percentage	Amino-acid	Percentage	Amino-acid	Percentage	Amino-acid	Percentage	Amino-acid	Percentage	Amino-acid	Percentage	Amino-acid	Percentage	Amino-acid	Percentage	Amino-acid	Percentage	Amino-acid	Percentage	Amino-acid	Percentage	Amino-acid	Percentage	Amino-acid	Percentage	Amino-acid	Percentage	Amino-acid	Percentage	Amino-acid	Percentage	Amino-acid	Percentage	Amino-acid	Percentage	Amino-acid	Percentage
A	0.0688805	T	0.0436488	G	0.0780139	G	0.0968428	V	0.302225	K	1	K	0.191498	P	0.12727	H	0.062059	R	0.0557538	Y	0.0534267	R	0.168554	P	0.0769467	G	0.076307	T	0.0506605	V	0.0491887	A	0.0677162	L	0.0590906	R	0.555688
R	0.0675866	A	0.0547476	A	0.0727993	N	0.0856991	I	0.380498			R	0.249889	A	0.148102	A	0.0633572	A	0.0567937	A	0.0526964	N	0.121311	A	0.0737811	A	0.0813373	A	0.0662127	A	0.0610488	R	0.0713704	A	0.0649476	K	0.444312
N	0.0533029	R	0.0525873	R	0.047922	Q	0.080581	L	0.317277			N	0.179104	C	0.102718	R	0.0455544	N	0.065387	R	0.0555678	Q	0.129256	R	0.0695994	R	0.0810226	R	0.065901	R	0.0621972	N	0.0744346	R	0.0726097
D	0.0461245	N	0.0554593	N	0.0548748	H	0.0997629					Q	0.200188	G	0.0851454	N	0.0772805	D	0.0566808	N	0.0563303	G	0.109437	N	0.0797116	N	0.0879537	N	0.0684018	N	0.0638077	D	0.0520338	N	0.0723529
C	0.063385	D	0.0549911	C	0.066771	I	0.0632137					M	0.179321	I	0.167257	Q	0.072509	C	0.0557059	D	0.044886	K	0.150744	D	0.0611267	D	0.058462	D	0.043934	D	0.0393176	C	0.0589957	D	0.0357098
Q	0.065249	C	0.0507844	Q	0.0685298	K	0.0693861							L	0.0884638	E	0.04043	Q	0.0630334	C	0.0532214	M	0.102492	Q	0.0816021	C	0.0597378	C	0.0514884	C	0.0527207	Q	0.0698669	C	0.0572999
E	0.0599537	Q	0.0617567	E	0.0576362	M	0.0797247							T	0.106446	G	0.0721598	E	0.0538004	Q	0.0592633	S	0.115791	G	0.0760035	Q	0.07832	Q	0.067515	Q	0.0605419	G	0.0674231	Q	0.0535954
G	0.0657149	E	0.0562152	H	0.0559884	F	0.131015							V	0.174598	I	0.0649059	G	0.0558564	E	0.0525879	T	0.102414	H	0.0591269	H	0.0584275	G	0.0496387	G	0.0599035	H	0.0593725	G	0.0636018
H	0.0672554	G	0.0621268	I	0.070231	P	0.0977118									L	0.0670581	H	0.0433872	G	0.0572836			I	0.0489459	K	0.0847726	H	0.0478688	H	0.0382974	I	0.0491866	H	0.0563014
I	0.0595686	H	0.0589765	L	0.0558774	Y	0.127124									K	0.0603812	I	0.0555793	H	0.0490156			L	0.0471323	M	0.0823933	I	0.0511004	I	0.0530127	L	0.0497233	I	0.0582043
L	0.0486854	I	0.0559906	K	0.0785851	V	0.0689389									M	0.0649211	L	0.0506601	I	0.0505436			K	0.0727326	P	0.071682	L	0.0509619	L	0.0527079	K	0.074583	K	0.0671579
K	0.0708638	L	0.0553739	M	0.0534653											F	0.0439602	K	0.0683803	L	0.0438624			M	0.069397	S	0.0641172	K	0.0667253	K	0.0634163	M	0.0687173	M	0.0576363
M	0.0569768	K	0.059394	F	0.0607017											S	0.0747524	M	0.0472357	K	0.0595097			S	0.0672272	T	0.0616042	M	0.0645847	M	0.0600286	F	0.0502486	F	0.0510522
F	0.0609396	M	0.051863	P	0.0797562											T	0.0759405	P	0.0351702	M	0.0543125			T	0.0610133	V	0.0538628	F	0.0342078	F	0.0493908	P	0.0712105	P	0.0564859
P	0.0535609	F	0.0544281	S	0.050445											Y	0.0480483	S	0.0580355	F	0.0361457			V	0.0556536			P	0.0444501	P	0.058585	S	0.0633883	S	0.0486682
S	0.0445686	P	0.0513316	V	0.0484027											V	0.0666824	T	0.0636355	P	0.0473379							S	0.0596558	S	0.0537569	T	0.0517293	T	0.0486139
T	0.0473838	S	0.0459799															Y	0.0469621	S	0.0576472							Y	0.0590705	T	0.0512258			Y	0.0376054
		Y	0.0379839															V	0.0679424	T	0.0574977							V	0.0576226	W	0.03038			V	0.0390669
		V	0.0363613																	V	0.0588644									Y	0.0404725

### Sheet: S5
S5. Raw data used to generate the motif for NSD1 methyltransferase substrate specificity analysis using the data of Kudithipudi et al. (2014) with a threshold of 0.7. Residue column shows which residues are accepted to be part of motif based on the threshold. The percentage column shows the ratio of the area each letter will occupy representing each position.
Position: 1		Position: 2		Position: 3		Position: 4		Position: 5		Position: 6		Position: 7		Position: 8		Position: 9		Position: 10		Position: 11		Position: 12		Position: 13		Position: 14		Position: 15		Position: 16		Position: 17		Position: 18		Position: 19
Amino-acid	Percentage	Amino-acid	Percentage	Amino-acid	Percentage	Amino-acid	Percentage	Amino-acid	Percentage	Amino-acid	Percentage	Amino-acid	Percentage	Amino-acid	Percentage	Amino-acid	Percentage	Amino-acid	Percentage	Amino-acid	Percentage	Amino-acid	Percentage	Amino-acid	Percentage	Amino-acid	Percentage	Amino-acid	Percentage	Amino-acid	Percentage	Amino-acid	Percentage	Amino-acid	Percentage	Amino-acid	Percentage
A	0.0799149	T	0.0436488	G	0.0975461	G	0.103378	V	0.302225	K	1	K	0.191498	P	0.154007	H	0.0646737	R	0.0577861	Y	0.0554303	R	0.295779	P	0.0851254	G	0.076307	T	0.0524549	V	0.0507299	A	0.0677162	L	0.0665721	R	0.555688
R	0.0784137	A	0.0547476	A	0.0910259	N	0.091482	I	0.380498			R	0.249889	A	0.179215	A	0.0660266	A	0.058864	A	0.0546726	N	0.212877	A	0.0816233	A	0.0813373	A	0.0685579	A	0.0629615	R	0.0713704	A	0.0731706	K	0.444312
N	0.0618418	R	0.0525873	N	0.0686136	Q	0.0860185	L	0.317277			N	0.179104	C	0.124297	R	0.0474738	N	0.0677705	R	0.0576516	Q	0.226819	R	0.0769971	R	0.0810226	R	0.0682351	R	0.064146	N	0.0744346	R	0.0818029
C	0.0735391	N	0.0554593	C	0.0834883	H	0.106495					Q	0.200188	I	0.202395	N	0.0805366	D	0.058747	N	0.0584428	K	0.264525	N	0.0881842	N	0.0879537	N	0.0708245	N	0.0658069	D	0.0520338	N	0.0815135
Q	0.0757016	D	0.0549911	Q	0.0856874	K	0.0740683					M	0.179321	T	0.128809	Q	0.0755641	C	0.0577365	D	0.0465692			D	0.0676239	D	0.058462	D	0.0454901	D	0.0405495	C	0.0589957	C	0.0645547
E	0.0695581	C	0.0507844	E	0.0720664	M	0.0851045							V	0.211278	G	0.0752002	Q	0.0653312	C	0.0552173			Q	0.0902756	C	0.0597378	C	0.0533121	C	0.0543726	Q	0.0698669	Q	0.0603812
G	0.0762422	Q	0.0617567	H	0.0700061	F	0.139856									I	0.0676406	E	0.0557616	Q	0.0614857			G	0.084082	Q	0.07832	Q	0.0699064	Q	0.0624388	G	0.0674231	G	0.0716545
H	0.0780294	E	0.0562152	I	0.0878146	P	0.104305									L	0.0698835	G	0.0578925	E	0.05456			H	0.0654115	H	0.0584275	G	0.0513969	G	0.0617804	H	0.0593725	H	0.0634298
I	0.0691113	G	0.0621268	L	0.0698673	Y	0.135702									K	0.0629253	H	0.0449688	G	0.0594318			K	0.0804634	K	0.0847726	H	0.0495643	H	0.0394974	I	0.0491866	I	0.0655736
L	0.0564847	H	0.0589765	K	0.0982603	V	0.0735908									M	0.0676564	I	0.0576053	H	0.0508537			M	0.0767732	M	0.0823933	I	0.0529104	I	0.0546736	L	0.0497233	K	0.0756609
K	0.082216	I	0.0559906	F	0.0758994											F	0.0458124	L	0.0525067	I	0.0524391			S	0.0743728	P	0.071682	L	0.0527669	L	0.0543593	K	0.074583	M	0.0649337
M	0.0661043	L	0.0553739	P	0.0997246											S	0.077902	K	0.0708729	L	0.0455072			T	0.0674985	S	0.0641172	K	0.0690887	K	0.0654032	M	0.0687173	F	0.057516
F	0.0707019	K	0.059394													T	0.0791402	M	0.0489576	K	0.0617414			V	0.0615691	T	0.0616042	M	0.0668723	M	0.0619094	F	0.0502486	P	0.0636376
P	0.0621412	M	0.051863													Y	0.0500728	S	0.060151	M	0.0563493					V	0.0538628	P	0.0460245	F	0.0509383	P	0.0712105	S	0.0548301
		F	0.0544281													V	0.0694919	T	0.0659552	P	0.0491131							S	0.0617688	P	0.0604206	S	0.0633883	T	0.0547689
		P	0.0513316															Y	0.0486739	S	0.0598091							Y	0.0611627	S	0.0554412	T	0.0517293
		S	0.0459799															V	0.0704191	T	0.0596539							V	0.0596636	T	0.0528308
		Y	0.0379839																	V	0.0610719									Y	0.0417406
		V	0.0363613

### Sheet: S6
S6. Raw data used to generate the motif for SYMD2 methyltransferase substrate specificity analysis using the data of Lanouette et al. (2015) with a threshold of 0.3. Residue column shows which residues are accepted to be part of motif based on the threshold. The percentage column shows the ratio of the area each letter will occupy representing each position.
Position: 1		Position: 2		Position: 3		Position: 4		Position: 5		Position: 6		Position: 7		Position: 8		Position: 9		Position: 10
Amino-acid	Percentage	Amino-acid	Percentage	Amino-acid	Percentage	Amino-acid	Percentage	Amino-acid	Percentage	Amino-acid	Percentage	Amino-acid	Percentage	Amino-acid	Percentage	Amino-acid	Percentage	Amino-acid	Percentage
S	0.057842	S	0.0536443	H	0.0532576	L	0.305807	K	1	S	0.0928003	K	0.126489	K	0.0781491	G	0.0501411	Q	0.0474726
A	0.0523665	A	0.046499	A	0.0419447	F	0.400908			A	0.0648812	A	0.0539846	A	0.0411108	A	0.0529457	A	0.0520312
C	0.0356117	C	0.0293628	F	0.0788095	M	0.181994			F	0.0909429	F	0.0723755	F	0.0998765	C	0.0233269	C	0.0224305
D	0.0445504	D	0.028934	G	0.0414502	Y	0.111291			G	0.0549619	H	0.0966987	G	0.0524932	D	0.0227329	D	0.0278686
E	0.0264763	E	0.026447	I	0.0604275					H	0.086504	L	0.136566	H	0.0527505	E	0.0223276	E	0.0182095
F	0.0728809	F	0.0660492	K	0.0557249					K	0.0811503	M	0.0627233	I	0.0786065	F	0.0768248	F	0.0712597
G	0.0544179	G	0.0484031	L	0.0597225					L	0.0341748	N	0.0645412	L	0.0650549	H	0.0694342	G	0.0304918
H	0.0523225	H	0.0518276	M	0.0620875					M	0.065009	P	0.0684206	M	0.0715338	I	0.0321272	H	0.0620923
I	0.048778	I	0.050295	N	0.0535623					N	0.0480658	Q	0.0651486	N	0.0633283	K	0.0381555	I	0.0687398
K	0.0416137	K	0.0442415	P	0.0577111					Q	0.0494501	R	0.0688707	Q	0.0345251	L	0.0740312	K	0.0536731
L	0.0605787	L	0.0551522	Q	0.0500022					R	0.110399	S	0.0516746	R	0.0987712	M	0.060643	L	0.0708374
M	0.0508294	M	0.0482352	R	0.0485757					T	0.0478228	Y	0.132507	S	0.0347866	N	0.0565558	M	0.052199
N	0.0374625	N	0.0468865	S	0.0533228					V	0.0298091			T	0.0335575	P	0.0304341	N	0.0534161
P	0.0600645	P	0.0531987	T	0.0443661					W	0.0389357			V	0.0787293	Q	0.0384251	P	0.0548988
Q	0.0368731	Q	0.0423305	V	0.0814407					Y	0.105093			W	0.0238531	R	0.0729758	R	0.0623696
R	0.0563589	R	0.0714404	W	0.0746896									Y	0.0928736	S	0.0459886	S	0.0517393
T	0.0574387	T	0.0534212	Y	0.0829049											T	0.0222982	T	0.0296423
V	0.0551683	V	0.053554													V	0.0451864	V	0.0615083
W	0.0537928	W	0.0627838													W	0.0712716	W	0.0393302
Y	0.0445733	Y	0.0672938													Y	0.0941742	Y	0.0697896

### Sheet: S7
S7. Raw data used to generate the motif for SYMD2 methyltransferase substrate specificity analysis using the data of Lanouette et al. (2015) with a threshold of 0.4. Residue column shows which residues are accepted to be part of motif based on the threshold. The percentage column shows the ratio of the area each letter will occupy representing each position.
Position: 1		Position: 2		Position: 3		Position: 4		Position: 5		Position: 6		Position: 7		Position: 8		Position: 9		Position: 10
Amino-acid	Percentage	Amino-acid	Percentage	Amino-acid	Percentage	Amino-acid	Percentage	Amino-acid	Percentage	Amino-acid	Percentage	Amino-acid	Percentage	Amino-acid	Percentage	Amino-acid	Percentage	Amino-acid	Percentage
S	0.057842	S	0.0536443	H	0.0532576	L	0.344103	K	1	S	0.0991439	K	0.126489	K	0.0800588	G	0.0501411	Q	0.0483531
A	0.0523665	A	0.046499	A	0.0419447	F	0.451112			A	0.0693163	A	0.0539846	A	0.0421154	A	0.0529457	A	0.0529963
C	0.0356117	C	0.0293628	F	0.0788095	M	0.204785			F	0.0971595	F	0.0723755	F	0.102317	C	0.0233269	C	0.0228466
D	0.0445504	D	0.028934	G	0.0414502					G	0.0587189	H	0.0966987	G	0.053776	D	0.0227329	D	0.0283855
E	0.0264763	E	0.026447	I	0.0604275					H	0.0924172	L	0.136566	H	0.0540395	E	0.0223276	F	0.0725813
F	0.0728809	F	0.0660492	K	0.0557249					K	0.0866975	M	0.0627233	I	0.0805273	F	0.0768248	G	0.0310574
G	0.0544179	G	0.0484031	L	0.0597225					M	0.0694529	N	0.0645412	L	0.0666446	H	0.0694342	H	0.0632439
H	0.0523225	H	0.0518276	M	0.0620875					N	0.0513514	P	0.0684206	M	0.0732817	I	0.0321272	I	0.0700148
I	0.048778	I	0.050295	N	0.0535623					Q	0.0528304	Q	0.0651486	N	0.0648758	K	0.0381555	K	0.0546686
K	0.0416137	K	0.0442415	P	0.0577111					R	0.117946	R	0.0688707	Q	0.0353688	L	0.0740312	L	0.0721513
L	0.0605787	L	0.0551522	Q	0.0500022					T	0.0510919	S	0.0516746	R	0.101185	M	0.060643	M	0.0531672
M	0.0508294	M	0.0482352	R	0.0485757					W	0.0415972	Y	0.132507	S	0.0356366	N	0.0565558	N	0.0544068
N	0.0374625	N	0.0468865	S	0.0533228					Y	0.112277			T	0.0343775	P	0.0304341	P	0.055917
P	0.0600645	P	0.0531987	T	0.0443661									V	0.0806531	Q	0.0384251	R	0.0635264
Q	0.0368731	Q	0.0423305	V	0.0814407									Y	0.0951431	R	0.0729758	S	0.0526989
R	0.0563589	R	0.0714404	W	0.0746896											S	0.0459886	T	0.0301921
T	0.0574387	T	0.0534212	Y	0.0829049											T	0.0222982	V	0.0626491
V	0.0551683	V	0.053554													V	0.0451864	W	0.0400597
W	0.0537928	W	0.0627838													W	0.0712716	Y	0.071084
Y	0.0445733	Y	0.0672938													Y	0.0941742

### Sheet: S8
S8. Raw data used to generate the motif for SYMD2 methyltransferase substrate specificity analysis using the data of Lanouette et al. (2015) with a threshold of 0.5. Residue column shows which residues are accepted to be part of motif based on the threshold. The percentage column shows the ratio of the area each letter will occupy representing each position.
Position: 1		Position: 2		Position: 3		Position: 4		Position: 5		Position: 6		Position: 7		Position: 8		Position: 9		Position: 10
Amino-acid	Percentage	Amino-acid	Percentage	Amino-acid	Percentage	Amino-acid	Percentage	Amino-acid	Percentage	Amino-acid	Percentage	Amino-acid	Percentage	Amino-acid	Percentage	Amino-acid	Percentage	Amino-acid	Percentage
S	0.0594151	S	0.0551016	H	0.0532576	L	0.344103	K	1	S	0.103447	K	0.1521	K	0.0894894	G	0.0551416	Q	0.0494837
A	0.0537907	A	0.0477622	A	0.0419447	F	0.451112			A	0.0723248	F	0.0870298	A	0.0470765	A	0.058226	A	0.0542354
C	0.0365802	C	0.0301605	F	0.0788095	M	0.204785			F	0.101377	H	0.116278	F	0.11437	F	0.0844865	D	0.0290492
D	0.045762	D	0.02972	G	0.0414502					G	0.0612675	L	0.164218	G	0.0601106	H	0.0763589	F	0.0742783
F	0.074863	F	0.0678434	I	0.0604275					H	0.0964283	N	0.0776092	H	0.0604052	I	0.0353312	G	0.0317835
G	0.0558978	G	0.0497179	K	0.0557249					K	0.0904604	P	0.0822742	I	0.0900131	K	0.0419608	H	0.0647226
H	0.0537455	H	0.0532356	L	0.0597225					M	0.0724673	Q	0.0783396	L	0.0744951	L	0.0814143	I	0.0716518
I	0.0501046	I	0.0516613	M	0.0620875					N	0.0535802	R	0.0828153	M	0.0819141	M	0.0666909	K	0.0559468
K	0.0427455	K	0.0454433	N	0.0535623					Q	0.0551234	Y	0.159337	N	0.072518	N	0.0621961	L	0.0738382
L	0.0622262	L	0.0566504	P	0.0577111					R	0.123065			R	0.113104	P	0.0334693	M	0.0544103
M	0.0522117	M	0.0495455	Q	0.0500022					T	0.0533094			V	0.0901537	Q	0.0422572	N	0.0556789
N	0.0384813	N	0.0481602	R	0.0485757					Y	0.11715			Y	0.106351	R	0.0802536	P	0.0572244
P	0.061698	P	0.0546439	S	0.0533228											S	0.050575	R	0.0650116
Q	0.0378759	Q	0.0434805	T	0.0443661											V	0.0496929	S	0.053931
R	0.0578917	R	0.0733812	V	0.0814407											W	0.0783795	T	0.030898
T	0.0590008	T	0.0548724	W	0.0746896											Y	0.103566	V	0.0641139
V	0.0566687	V	0.0550088	Y	0.0829049													W	0.0409963
W	0.0552557	W	0.0644894															Y	0.072746
Y	0.0457855	Y	0.0691219

### Sheet: S9
S9. Raw data used to generate the motif for SYMD2 methyltransferase substrate specificity analysis using the data of Lanouette et al. (2015) with a threshold of 0.6. Residue column shows which residues are accepted to be part of motif based on the threshold. The percentage column shows the ratio of the area each letter will occupy representing each position.
Position: 1		Position: 2		Position: 3		Position: 4		Position: 5		Position: 6		Position: 7		Position: 8		Position: 9		Position: 10
Amino-acid	Percentage	Amino-acid	Percentage	Amino-acid	Percentage	Amino-acid	Percentage	Amino-acid	Percentage	Amino-acid	Percentage	Amino-acid	Percentage	Amino-acid	Percentage	Amino-acid	Percentage	Amino-acid	Percentage
S	0.0594151	S	0.0586112	H	0.0532576	L	0.432717	K	1	S	0.133185	K	0.256954	K	0.0939104	G	0.0551416	Q	0.0509641
A	0.0537907	A	0.0508044	A	0.0419447	F	0.567283			A	0.0931157	H	0.196438	F	0.12002	A	0.058226	A	0.055858
C	0.0365802	F	0.0721647	F	0.0788095					F	0.130519	L	0.277427	G	0.0630802	F	0.0844865	F	0.0765006
D	0.045762	G	0.0528847	G	0.0414502					H	0.124148	Y	0.269181	H	0.0633893	H	0.0763589	G	0.0327344
F	0.074863	H	0.0566264	I	0.0604275					K	0.116465			I	0.09446	I	0.0353312	H	0.066659
G	0.0558978	I	0.0549518	K	0.0557249					M	0.0932992			L	0.0781753	K	0.0419608	I	0.0737955
H	0.0537455	K	0.0483378	L	0.0597225					R	0.158442			M	0.0859608	L	0.0814143	K	0.0576206
I	0.0501046	L	0.0602588	M	0.0620875					Y	0.150827			N	0.0761005	M	0.0666909	L	0.0760473
K	0.0427455	M	0.0527013	N	0.0535623									R	0.118692	N	0.0621961	M	0.0560381
L	0.0622262	N	0.0512277	P	0.0577111									V	0.0946075	P	0.0334693	N	0.0573447
M	0.0522117	P	0.0581244	Q	0.0500022									Y	0.111605	Q	0.0422572	P	0.0589365
N	0.0384813	Q	0.0462499	R	0.0485757											R	0.0802536	R	0.0669567
P	0.061698	R	0.0780551	S	0.0533228											S	0.050575	S	0.0555446
Q	0.0378759	T	0.0583675	T	0.0443661											V	0.0496929	T	0.0318224
R	0.0578917	V	0.0585126	V	0.0814407											W	0.0783795	V	0.0660321
T	0.0590008	W	0.068597	W	0.0746896											Y	0.103566	W	0.0422229
V	0.0566687	Y	0.0735245	Y	0.0829049													Y	0.0749225
W	0.0552557
Y	0.0457855

### Sheet: S10
S10. Raw data used to generate the motif for SYMD2 methyltransferase substrate specificity analysis using the data of Lanouette et al. (2015) with a threshold of 0.7. Residue column shows which residues are accepted to be part of motif based on the threshold. The percentage column shows the ratio of the area each letter will occupy representing each position.
Position: 1		Position: 2		Position: 3		Position: 4		Position: 5		Position: 6		Position: 7		Position: 8		Position: 9		Position: 10
Amino-acid	Percentage	Amino-acid	Percentage	Amino-acid	Percentage	Amino-acid	Percentage	Amino-acid	Percentage	Amino-acid	Percentage	Amino-acid	Percentage	Amino-acid	Percentage	Amino-acid	Percentage	Amino-acid	Percentage
S	0.0669797	S	0.0586112	H	0.0532576	L	0.432717	K	1	S	0.146859	K	0.256954	K	0.107507	G	0.0592157	Q	0.0544813
A	0.0606391	A	0.0508044	A	0.0419447	F	0.567283			F	0.14392	H	0.196438	F	0.137396	A	0.0625279	A	0.0597129
D	0.0515883	F	0.0721647	F	0.0788095					H	0.136895	L	0.277427	I	0.108136	F	0.0907286	F	0.0817801
F	0.0843942	G	0.0528847	G	0.0414502					K	0.128423	Y	0.269181	L	0.0894936	H	0.0820006	H	0.0712593
G	0.0630145	H	0.0566264	I	0.0604275					M	0.102879			M	0.0984062	K	0.045061	I	0.0788882
H	0.0605881	I	0.0549518	K	0.0557249					R	0.17471			N	0.0871183	L	0.0874295	K	0.0615971
I	0.0564837	K	0.0483378	L	0.0597225					Y	0.166313			R	0.135876	M	0.0716183	L	0.0812955
K	0.0481877	L	0.0602588	M	0.0620875									V	0.108305	N	0.0667914	M	0.0599054
L	0.0701486	M	0.0527013	N	0.0535623									Y	0.127763	Q	0.0453794	N	0.0613022
M	0.0588591	N	0.0512277	P	0.0577111											R	0.0861831	P	0.0630038
P	0.0695532	P	0.0581244	Q	0.0500022											S	0.0543117	R	0.0715775
R	0.0652623	Q	0.0462499	R	0.0485757											V	0.0533644	S	0.0593778
T	0.0665126	R	0.0780551	S	0.0533228											W	0.0841705	V	0.0705891
V	0.0638836	T	0.0583675	T	0.0443661											Y	0.111218	W	0.0451368
W	0.0622907	V	0.0585126	V	0.0814407													Y	0.080093
Y	0.0516147	W	0.068597	W	0.0746896
		Y	0.0735245	Y	0.0829049
